# Metatranscriptomic comparison of viromes in endemic and introduced passerines in New Zealand

**DOI:** 10.1101/2022.04.21.489127

**Authors:** Rebecca K. French, Antoine Filion, Chris N. Niebuhr, Edward C. Holmes

**Affiliations:** Sydney Institute for Infectious Diseases, School of Life and Environmental Sciences and Sydney Medical School, The University of Sydney, Sydney, NSW 2006, Australia; Department of Zoology, University of Otago, 340 Great King St, Dunedin, 9016, New Zealand; Manaaki Whenua–Landcare Research, PO Box 69040, Lincoln 7640, New Zealand

**Keywords:** Metagenomics, Passeriformes, Siadenovirus, Iltovirus, Avastrovirus

## Abstract

New Zealand has many endemic passerine birds vulnerable to emerging infectious diseases. Yet little is known about viruses in passerines, and in some countries, including New Zealand, the virome of wild passerines has received little research attention. Using metatranscriptomic sequencing we characterised the virome of New Zealand endemic and introduced species of passerine. Accordingly, we identified 34 possible avian viruses from cloacal swabs of 12 endemic and introduced bird species not showing signs of disease. These included a novel siadenovirus, iltovirus and avastrovirus in the Eurasian blackbird (*Turdus merula*, an introduced species), song thrush (*Turdus philomelos*, introduced) and silvereye (*Zosterops lateralis*, introduced), respectively. This is the first time novel viruses from these genera have been identified in New Zealand, likely reflecting prior undersampling. It also represents the first identification of an iltovirus and siadenovirus in blackbirds and thrushes globally. These three viruses were found only in introduced species and may pose a risk to endemic species if they were to jump species boundaries, particularly the iltoviruses and siadenoviruses that have a prior history of disease associations. Further virus study and surveillance is needed in New Zealand avifauna, particularly in *Turdus* populations and endemic species.
