## Supplementary for "Metatranscriptomic comparison of viromes in endemic and introduced passerines in New Zealand": S1_Sitedetails.xlsx

### Sheet: Sheet1
Site number	Location	Co-ords	Habitat	Bellbird	Blackbird	Chaffinch	Common redpoll	Dunnock	Fantail	Grey Warbler	Robin	Silver eye	Thrush	Tomtit	Tui
1	Oparara	41°09'07"S 171°11'26"E	beech and podocarp forest	3		1					3	1			1
2	Nelson Lakes	41°48'47"S 172°52'01"E	beech forest	1		3						7	1	2	2
3	Mt Fyfe	42°21'01" S 173°34'05"E	lowland forest	6	1	1			1		1		1
4	Londonderry	42°38'43"S 171°11'30"E	lowland scrub	1	2				1				1	2
5	Cass	43°02'01" S 171°45'56"E	beech forest					3	1	1
6	Oxford	43°15'46"S 172°05'35"E	lowland scrub		1		2	1		1		2
7	Silverpeaks	45°45'26''S 170°29'42"E	sub-alpine scrub	1			2					1
