## Supplementary for "Metatranscriptomic comparison of viromes in endemic and introduced passerines in New Zealand": S2_alignment_table.xlsx

### Sheet: Sheet1
Viral family/clade	Gene	Alignment algorithm	TrimAl settings	Alignment length (amino acids)	Number of sequences	% Pairwise Identity
Adenoviridae	DNA polymerase gene	E-IN-SI	Automated	773	77	54.2
Astroviridae	RNA polymerase gene	L-IN-SI	-gt 0.9 -cons 20	759	65	22.7
Bastrovirus	RNA polymerase gene	E-IN-SI	Automated	1305	33	32.2
Caliciviridae	Non-structural polyprotein	L-IN-SI	-gt 0.9 -cons 20	1088	81	22.8
Hepeviridae	Non-structural polyprotein	E-IN-SI	-gt 0.9 -cons 20	840	49	34.9
Herpesviridae	Capsid gene	E-IN-SI	-gt 0.9 -cons 20	1279	73	37.3
Picornaviridae	RNA dependant RNA polymerase gene	L-IN-SI	-gt 0.9 -cons 20	2139	237	19.9
Reoviridae	RNA dependant RNA polymerase gene	L-IN-SI	Automated	684	185	23.2
