## Supplementary for "Metatranscriptomic comparison of viromes in endemic and introduced passerines in New Zealand": S3_stats.xlsx

### Sheet: alpha diversity - values
Family	Richness	Shannon	Shannon.effective	Simpson
NL20_ANME	13	1.27852	3.59	0.663696
NL20_CAFL	6	1.0743	2.93	0.623924
NL20_FRCO	10	1.27961	3.6	0.597303
NL20_GEIG	3	0.487794	1.63	0.242567
NL20_PEAU	18	0.892182	2.44	0.389155
NL20_PEMA	9	1.79638	6.03	0.789719
NL20_PRMO	22	1.33708	3.81	0.621818
NL20_PRNO	2	0.0725387	1.08	0.0270952
NL20_RHFU	2	0.59056	1.8	0.400972
NL20_TUME	30	0.504305	1.66	0.212543
NL20_TUPH	17	1.59482	4.93	0.744985
NL20_ZOLA	13	1.64413	5.18	0.73768
Genus	Richness	Shannon	Shannon.effective	Simpson
NL20_ANME	14	1.08913	2.97	0.600088
NL20_CAFL	7	1.22382	3.4	0.659397
NL20_FRCO	11	1.31348	3.72	0.596139
NL20_GEIG	3	0.487794	1.63	0.242567
NL20_PEAU	21	0.407325	1.5	0.145328
NL20_PEMA	10	1.85747	6.41	0.792855
NL20_PRMO	28	1.14483	3.14	0.486645
NL20_PRNO	2	0.0725387	1.08	0.0270952
NL20_RHFU	2	0.59056	1.8	0.400972
NL20_TUME	34	0.415199	1.51	0.181858
NL20_TUPH	22	1.53518	4.64	0.734503
NL20_ZOLA	15	1.8431	6.32	0.768507
Species	Richness	Shannon	Shannon.effective	Simpson
NL20_ANME	48	0.958396	2.61	0.363005
NL20_CAFL	12	0.382644	1.47	0.138702
NL20_FRCO	29	1.00701	2.74	0.387216
NL20_GEIG	14	1.78695	5.97	0.801194
NL20_PEAU	103	1.3311	3.79	0.595645
NL20_PEMA	25	1.9334	6.91	0.728665
NL20_PRMO	130	2.02012	7.54	0.778712
NL20_PRNO	5	0.46803	1.6	0.229682
NL20_RHFU	10	1.61362	5.02	0.737837
NL20_TUME	176	1.19092	3.29	0.512749
NL20_TUPH	69	2.04993	7.77	0.821764
NL20_ZOLA	41	1.20119	3.32	0.4235

### Sheet: alpha diversity - linear models
Independent variable	Dependent variable	Virus taxonomic level	t/z-value	p-value				Richness									Shannon									Simpson
Total number of reads	Shannon	Family	0.911	0.3835
Number per library	Shannon	Family	1.458	0.1755			Model 1									Model 1										Model 1
Host diet	Shannon	Family	-0.075	0.942			otus_div_stats$Richness2 ~ Diversity$TotalNoReads + Diversity$Host_diet									otus_div_stats$Shannon ~ Diversity$TotalNoReads + Diversity$Host_diet										otus_div_stats$Simpson ~ Diversity$TotalNoReads + Diversity$Host_diet
Host origin	Shannon	Family	0.945	0.36921
Average weight	Shannon	Family	-1.519	0.159704			Coefficients:									Coefficients:										Coefficients:
Host genus	Shannon	Family	0.204	0.857				Estimate	Std. Error	z-value	Pr(>|z|)						Estimate	Std. Error	t-value	Pr(>|t|)							Estimate	Std. Error	t-value	Pr(>|t|)
Host family	Shannon	Family	0.85	0.443			(Intercept)	1.499	0.2466	6.078	1.22e-09	***				(Intercept)	0.4032	0.2738	1.473	0.17906						(Intercept)	0.1793	0.1087	1.65	0.13755
Total number of reads	Simpson	Family	0.655	0.5271			Diversity$TotalNoReads	2.157e-08	1.37e-09	15.751	<0.0000000000000002	***				Diversity$TotalNoReads	8.22e-10	3.191e-09	0.258	0.80319						Diversity$TotalNoReads	1.815e-10	1.266e-09	0.143	0.88959
Number per library	Simpson	Family	1.516	0.1605			Diversity$Host_dietInsectivorous	1.022	0.2616	3.908	9.3e-05	***				Diversity$Host_dietInsectivorous	1.295	0.3145	4.116	0.00336	**					Diversity$Host_dietInsectivorous	0.5405	0.1248	4.329	0.00251	**
Host diet	Simpson	Family	-0.496	0.633			Diversity$Host_dietOmnivorous	1.308	0.2544	5.143	2.71e-07	***				Diversity$Host_dietOmnivorous	0.8261	0.3289	2.512	0.03627	*					Diversity$Host_dietOmnivorous	0.3108	0.1305	2.381	0.04448	*
Host origin	Simpson	Family	0.946	0.36897
Average weight	Simpson	Family	-1.932	0.0822
Host genus	Simpson	Family	-0.084	0.94			Model 2									Model 2										Model 2
Host family	Simpson	Family	0.922	0.409			otus_div_stats$Richness2 ~ Diversity$TotalNoReads									otus_div_stats$Shannon ~ Diversity$TotalNoReads										otus_div_stats$Simpson ~ Diversity$TotalNoReads
Total number of reads	Shannon	Genus	0.179	0.8615												Coefficients:
Number per library	Shannon	Genus	1.422	0.1855			Coefficients:										Estimate	Std. Error	t-value	Pr(>|t|)						Coefficients:
Host diet	Shannon	Genus	-0.483	0.6423				Estimate	Std. Error	z-value	Pr(>|z|)					(Intercept)	1.18	0.2946	4.006	0.00249	**						Estimate	Std. Error	t	value	Pr(>|t|)
Host origin	Shannon	Genus	1.127	0.28906			(Intercept)	2.504	0.1036	24.18	<2e-16	***				Diversity$TotalNoReads	2.92e-09	4.744e-09	0.615	0.55204						(Intercept)	0.4967	0.1227	4.049	0.00233	**
Average weight	Shannon	Genus	-1.604	0.139902			Diversity$TotalNoReads	2.3e-08	1.213e-09	18.96	<2e-16	***														Diversity$TotalNoReads	9.156e-10	1.976e-09	0.463	0.65294
Host genus	Shannon	Genus	0.104	0.927												Model 3
Host family	Shannon	Genus	0.86	0.438			Model 3									otus_div_stats$Shannon ~ Diversity$Host_diet										Model 3
Total number of reads	Simpson	Genus	-0.026	0.97954			otus_div_stats$Richness2 ~ Diversity$Host_diet																			otus_div_stats$Simpson ~ Diversity$Host_diet
Number per library	Simpson	Genus	-0.229	0.824												Coefficients:
Host diet	Simpson	Genus	-0.229	0.824			Coefficients:										Estimate	Std. Error	t-value	Pr(>|t|)						Coefficients:
Host origin	Simpson	Genus	0.711	0.4951				Estimate	Std. Error	z-value	Pr(>|z|)					(Intercept)	0.4253	0.2461	1.729	0.11793							Estimate	Std. Error	t-value	Pr(>|t|)
Average weight	Simpson	Genus	-1.267	0.233863			(Intercept)	2.1401	0.2425	8.824	<2e-16	***				Diversity$Host_dietInsectivorous	1.3117	0.2911	4.506	0.00148	**					(Intercept)	0.18419	0.09738	1.891	0.09113	.
Host genus	Simpson	Genus	0.104	0.926			Diversity$Host_dietInsectivorous	1.8924	0.2497	7.578	3.52e-14	***				Diversity$Host_dietOmnivorous	0.8562	0.2911	2.941	0.01647	*					Diversity$Host_dietInsectivorous	0.54422	0.11523	4.723	0.00108	**
Host family	Simpson	Genus	0.727	0.507			Diversity$Host_dietOmnivorous	2.1449	0.2481	8.644	<2e-16	***														Diversity$Host_dietOmnivorous	0.31745	0.11523	2.755	0.02229	*
Total number of reads	Richness	Species	4.883	0.000639
Total number of reads	Shannon	Species	0.615	0.55204												Comparing models - is diet significant overall?
Number per library	Shannon	Species	-0.974	0.352833			Comparing models - is diet significant overall?									Model 1: otus_div_stats$Shannon ~ Diversity$TotalNoReads + Diversity$Host_diet										Comparing models - is diet significant overall?
Host diet	Shannon	Species	3.84	0.00495			Model 1: otus_div_stats$Richness2 ~ Diversity$TotalNoReads + Diversity$Host_diet									Model 2: otus_div_stats$Shannon ~ Diversity$TotalNoReads										Model 1: otus_div_stats$Simpson ~ Diversity$TotalNoReads + Diversity$Host_diet
Host origin	Shannon	Species	-0.049	0.96234			Model 2: otus_div_stats$Richness2 ~ Diversity$TotalNoReads									Model 3: otus_div_stats$Shannon ~ Diversity$Host_diet										Model 2: otus_div_stats$Simpson~ Diversity$TotalNoReads
Average weight	Shannon	Species	-0.831	0.425248			Model 3: otus_div_stats$Richness2 ~ Diversity$Host_diet																			Model 3: otus_div_stats$Simpson ~ Diversity$Host_diet
Host genus	Shannon	Species	-0.776	0.519													Res.Df	RSS	Df	Sum of sq	F	Pr(>F)
Host family	Shannon	Species	-1.917	0.1277			Resid.	Df	Resid. Dev	Df	Deviance	Pr(>Chi)				1	8	1.0808									Res.Df	RSS	Df	Sum of sq	F	Pr(>F)
Total number of reads	Simpson	Species	0.463	0.65294			1	8	81.73							2	10	3.4365	-2	-2.3558	8.719	0.009782	**			1	8	0.17027
Number per library	Simpson	Species	-1.39	0.194705			2	10	127.34	-2	-45.614	0.0001	***			3	9	1.0897	1	2.3468	17.372	0.003131	**			2	10	0.59583	-2	-0.42556	9.9975	0.006669	**
Host diet	Simpson	Species	5.099	0.000932			3	9	394.74	1	-267.405	1.25e-10	***													3	9	0.1707	1	0.42512	19.9745	0.002085	**
Host origin	Simpson	Species	-0.312	0.762428													df	AIC
Average weight	Simpson	Species	-0.675	0.515081				df	AIC							lm	5	15.1677									df	AIC
Host genus	Simpson	Species	-0.943	0.445			glm	4	153.995	Best model (reads and diet)						lm2	3	25.0493								lm	5	-7.00906
Host family	Simpson	Species	-2.831	0.04728			glm2	2	195.609							lm3	4	13.2668	Best model (diet only)							lm2	3	4.02196
							glm3	3	465.014																	lm3	4	-8.97829	Best model (diet only)

### Sheet: beta diversity - adonis test
Virus taxonomic level	Variable	F-value	R2	p-value	significance
Family	Total number of reads	1.5391	0.13338	0.05509
Family	Number per library	0.96883	0.08833	0.5102
Family	Host diet	1.2468	0.31859	0.07899
Family	Host origin	0.79522	0.15018	0.913
Family	Average weight	1.5557	0.13463	0.05269
Family	Host genus	1.0476	0.825	0.3109
Family	Host family	0.97824	0.63126	0.4923
Genus	Total number of reads	1.282	0.11363	0.1062
Genus	Number per library	0.96123	0.08769	0.5214
Genus	Host diet	1.1091	0.29374	0.172
Genus	Host origin	0.75197	0.14318	0.9928
Genus	Average weight	1.4854	0.12933	0.0391	*
Genus	Host genus	1.0834	0.82979	0.2436
Genus	Host family	1.0222	0.64143	0.3706
Species	Total number of reads	1.6877	0.1444	0.0344	*
Species	Number per library	0.93556	0.08555	0.5582
Species	Host diet	1.0027	0.27327	0.4758
Species	Host origin	1.3301	0.22814	0.08269
Species	Average weight	0.79442	0.0736	0.739
Species	Host genus	0.91641	0.80483	0.5512
Species	Host family	1.0781	0.65358	0.324
